# Large-scale map of RNA binding protein interactomes across the mRNA life-cycle

**DOI:** 10.1101/2023.06.08.544225

**Authors:** Lena Street, Katherine Rothamel, Kristopher Brannan, Wenhao Jin, Benjamin Bokor, Kevin Dong, Kevin Rhine, Assael Madrigal, Norah Al-Azzam, Jenny Kim Kim, Yanzhe Ma, Ahmed Abdou, Erica Wolin, Ella Doron-Mandel, Joshua Ahdout, Mayuresh Mujumdar, Marko Jovanovic, Gene W Yeo

## Abstract

Messenger RNAs (mRNAs) interact with RNA-binding proteins (RBPs) in diverse ribonucleoprotein complexes (RNPs) during distinct life-cycle stages for their processing and maturation. While substantial attention has focused on understanding RNA regulation by assigning proteins, particularly RBPs, to specific RNA substrates, there has been considerably less exploration leveraging protein-protein interaction (PPI) methodologies to identify and study the role of proteins in mRNA life-cycle stages. To address this gap, we generated an RNA-aware RBP-centric PPI map across the mRNA life-cycle by immunopurification (IP-MS) of ∼100 endogenous RBPs across the life-cycle in the presence or absence of RNase, augmented by size exclusion chromatography (SEC-MS). Aside from confirming 8,700 known and discovering 20,359 novel interactions between 1125 proteins, we determined that 73% of our IP interactions are regulated by the presence of RNA. Our PPI data enables us to link proteins to life-cycle stage functions, highlighting that nearly half of the proteins participate in at least two distinct stages. We show that one of the most highly interconnected proteins, ERH, engages in multiple RNA processes, including via interactions with nuclear speckles and the mRNA export machinery. We also demonstrate that the spliceosomal protein SNRNP200 participates in distinct stress granule-associated RNPs and occupies different RNA target regions in the cytoplasm during stress. Our comprehensive RBP-focused PPI network is a novel resource for identifying multi-stage RBPs and exploring RBP complexes in RNA maturation.

**HIGHLIGHTS:**

- An RBP-centric RNA-aware PPI network focuses on the mRNA life-cycle in human cells
- Prey-prey correlation analysis assigns prey proteins to life-cycle stages, of which 536 proteins (half of the network) interact with multiple steps
- ERH is highly connected to multiple RNPs to affect nuclear speckle organization and mRNA export
- Splicing factor SNRNP200 interacts with stress granule proteins and has distinct RNA occupancy in the cytoplasm
