## Supplementary material for "Large-scale map of RNA binding protein interactomes across the mRNA life-cycle": Table 7

### Sheet: AllSteps_betweenness
Bait_Name	AllSteps_Bridging_importance_betweenness_centrality	Bait
ERH	0.0540858	TRUE
SNRNP200	0.0498179	TRUE
CAPRIN1	0.0345926	TRUE
UBAP2L	0.0333876	TRUE
HNRNPL	0.0328562	TRUE
CSTF2	0.0323791	TRUE
RPS5	0.0296099	TRUE
RPL10A	0.0292014	TRUE
SNRPD3	0.0289389	TRUE
EMD	0.0277929	TRUE
FMR1	0.0275587	FALSE
HIST1H1E	0.0237181	TRUE
DLST	0.021245	TRUE
IGF2BP3	0.0190871	TRUE
WTAP	0.0187691	TRUE
BUD13	0.0179768	TRUE
DBT	0.0173877	TRUE
RPL18	0.0171636	TRUE
YLPM1	0.0165415	FALSE
PABPC4	0.0165266	TRUE
EPRS	0.0154682	TRUE
MFAP1	0.0136666	TRUE
SRSF5	0.0134891	TRUE
CHTOP	0.0122016	TRUE
LIG3	0.0120324	FALSE
SRSF4	0.01156	TRUE
DLD	0.0108727	TRUE
DLAT	0.0108482	TRUE
RBMX	0.0105448	TRUE
RPLP0	0.0101402	TRUE
PABPC1	0.00970157	TRUE
FUS	0.00938957	TRUE
SNU13	0.00927976	TRUE
PRPF3	0.00893424	TRUE
SNRPC	0.00890053	TRUE
THRAP3	0.00870932	FALSE
BCLAF1	0.00864256	FALSE
WDR33	0.0083948	FALSE
RPL18A	0.00834658	TRUE
RPS6	0.00798136	TRUE
TFG	0.00780482	FALSE
RPL13A	0.00753752	TRUE
RPL23	0.00736468	TRUE
XRCC1	0.00730098	FALSE
RPS2	0.00711956	TRUE
SON	0.00701698	TRUE
TRA2B	0.00693862	FALSE
POLR2A	0.00677342	TRUE
LARP1	0.00669368	TRUE
WBP11	0.00663947	TRUE
OGDH	0.00649456	TRUE
FXR2	0.00645885	TRUE
RPL3	0.00639404	TRUE
ZNF638	0.00633547	FALSE
RPL35A	0.00615621	TRUE
MRPS36	0.00592337	TRUE
FBL	0.00589715	TRUE
SYMPK	0.00577939	TRUE
DGCR8	0.0057543	TRUE
RPS9	0.00555627	TRUE
RNPS1	0.0050764	FALSE
RPL7	0.00506115	TRUE
RPL34	0.00502788	TRUE
RPL14	0.00490957	TRUE
TP53	0.00483139	FALSE
PGAM5	0.00475924	FALSE
PRRC2C	0.00475235	FALSE
PRPF4B	0.00473726	FALSE
BANF1	0.00471616	TRUE
RARS	0.0046844	TRUE
SRSF7	0.00462825	FALSE
PRPF19	0.00462287	TRUE
EXOSC9	0.00455243	TRUE
TJP1	0.00448446	FALSE
PRRC2B	0.00439965	FALSE
AHNAK	0.00437833	FALSE
RPS24	0.00435834	TRUE
PDHB	0.00435784	FALSE
SKIV2L2	0.00430425	FALSE
CPSF2	0.00415145	TRUE
RPS26	0.00403888	TRUE
RPL6	0.00402419	TRUE
RPL36	0.00400313	TRUE
PABPN1	0.00400093	TRUE
RPL27	0.00395791	TRUE
IGF2BP1	0.00394948	TRUE
RPL15	0.00389609	TRUE
ACIN1	0.00385235	FALSE
RPL4	0.00373823	TRUE
MARS	0.00366598	TRUE
EIF4A3	0.00360864	TRUE
RPS8	0.0036047	TRUE
RPS3	0.00357326	TRUE
RPL32	0.0035046	TRUE
PNN	0.00349121	FALSE
NEFM	0.00346424	FALSE
ARGLU1	0.00344308	FALSE
TMPO	0.0034276	FALSE
CLINT1	0.00341966	TRUE
MAGOH;MAGOHB	0.0034072	FALSE
NUP35	0.00339447	TRUE
NKAP	0.00337465	FALSE
RPL30	0.00336333	TRUE
LUZP1	0.00327637	FALSE
RPL23A	0.00324446	TRUE
RPL29	0.00320534	TRUE
PDHA1	0.00318081	FALSE
FYTTD1	0.00313195	TRUE
CNOT2	0.00312043	TRUE
RPL21	0.00307926	TRUE
ALYREF	0.00307618	TRUE
RPL10	0.00302413	TRUE
FIP1L1	0.00301122	TRUE
RPL37A	0.00298918	TRUE
RPS13	0.00298457	TRUE
CSTF2T	0.00295485	TRUE
RPL5	0.00288379	TRUE
RPLP2	0.00288079	TRUE
UPF2	0.00282813	TRUE
RPS11	0.00276422	TRUE
HNRNPUL1	0.00270198	TRUE
HIST1H2BK;HIST1H2BD;HIST1H2BC;HIST2H2BF;HIST1H2BH;HIST1H2BN;HIST1H2BM;HIST1H2BN	0.00268918	FALSE
ZC3H14	0.00265869	FALSE
SCAF1	0.00259817	FALSE
RBM15B	0.00258195	FALSE
USP10	0.00255471	FALSE
FXR1	0.0025445	FALSE
SRSF1	0.00253652	TRUE
ATXN2L	0.00253396	TRUE
RECQL5	0.00251862	TRUE
SRSF10	0.00244593	FALSE
SAP18	0.00244578	FALSE
SRRM2	0.00244473	TRUE
NCOA5	0.00242788	FALSE
SAFB	0.00240603	FALSE
RBM22	0.00239938	TRUE
RPS10	0.00239329	FALSE
PRPF8	0.00231224	TRUE
CPSF1	0.00227181	TRUE
DPYSL5	0.0022552	FALSE
HNRNPC	0.00223314	TRUE
PLRG1	0.00223092	FALSE
MRPS34	0.00221859	TRUE
MPRIP	0.00213956	TRUE
SRSF9	0.0020881	FALSE
PAN2	0.00202323	TRUE
DHX9	0.00201277	TRUE
EWSR1	0.00200891	TRUE
LSM7	0.00199809	TRUE
HNRNPM	0.00199669	FALSE
CPSF7	0.0019957	TRUE
RBM8A	0.00198984	FALSE
RPS28	0.001978	TRUE
CENPV	0.00197794	FALSE
EIF4E	0.00197689	TRUE
U2AF2	0.00195899	TRUE
RPL24	0.001941	TRUE
RPL8	0.00193945	TRUE
SF3A2	0.0019211	TRUE
SNRPA1	0.00190235	TRUE
RPL12	0.00189635	TRUE
RPL26L1	0.00182748	FALSE
SART1	0.00182123	TRUE
LTV1	0.00181519	TRUE
CCAR1	0.00180391	FALSE
SAFB2	0.00179244	FALSE
HIST1H2BJ;HIST1H2BO;HIST1H2BB;HIST2H2BE	0.00177978	FALSE
HIST1H2AG;HIST1H2AH;HIST1H2AJ;H2AFJ	0.00177978	FALSE
LUC7L	0.00175954	FALSE
RPL36AL	0.00175311	FALSE
RPS3A	0.00174281	TRUE
RPS12	0.0017156	TRUE
PRSS1	0.00170745	FALSE
RPS15	0.00168622	TRUE
PDE4C	0.00167032	FALSE
RPS23	0.00166942	TRUE
FLOT1	0.00165705	TRUE
RPL7A	0.00165405	TRUE
NEK10	0.00161513	FALSE
MMTAG2	0.00156465	FALSE
RPL28	0.00154186	TRUE
YBX1	0.00150538	FALSE
RPL26	0.00150226	TRUE
RPLP1	0.00149706	TRUE
SF3B6	0.00148574	TRUE
HIST2H3A	0.00146819	FALSE
IGF2BP2	0.0014424	TRUE
FLNB	0.0014192	FALSE
RPL27A	0.00141881	TRUE
SF3B2	0.00138723	TRUE
LUC7L3	0.00136993	FALSE
BRIX1	0.00135294	TRUE
ZNF326	0.00134624	FALSE
RPL35	0.0013441	TRUE
EXOSC10	0.00133695	TRUE
RPL19	0.00132578	TRUE
TAF15	0.00132273	TRUE
MATR3	0.0013126	TRUE
G3BP2	0.00130328	FALSE
ENAH	0.00129415	FALSE
AURKAIP1	0.00129316	FALSE
CPSF4	0.00128575	TRUE
RBMXL1	0.00128557	FALSE
RPS15A	0.00127903	TRUE
POLDIP3	0.00126984	FALSE
AKAP17A	0.00126125	FALSE
LSM4	0.00123754	FALSE
RPL31	0.00122247	TRUE
SNRPA	0.00120957	TRUE
SRRM1	0.0012081	FALSE
BUD31	0.00119948	TRUE
PHB	0.0011654	TRUE
RPL36A;RPL36A-HNRNPH2	0.00115941	FALSE
PRDX4	0.00112712	FALSE
DARS	0.00111401	TRUE
FAU	0.00110708	FALSE
EIF4G1	0.00109777	FALSE
NUFIP2	0.00102954	TRUE
PCF11	0.00102126	TRUE
HIST1H4A	0.00101772	FALSE
NCBP2	0.000972136	TRUE
NOLC1	0.000969297	FALSE
PDHX	0.000963321	FALSE
MYH14	0.000958626	FALSE
SEC16A	0.000950247	FALSE
RBM34	0.000950237	TRUE
DDX50	0.000949891	TRUE
CWC15	0.000942269	FALSE
KIF2A	0.000941057	FALSE
BAG2	0.00093201	FALSE
TRA2A	0.000930469	FALSE
KIF11	0.000929887	TRUE
IRS4	0.000928638	FALSE
PARP1	0.000927308	TRUE
MRPS22	0.000924238	TRUE
SF1	0.000923342	TRUE
CNOT1	0.000903862	TRUE
ATAD3A	0.000903031	TRUE
SF3B4	0.000897307	TRUE
RPRD1A	0.000888209	FALSE
H2AFZ;H2AFV	0.00088623	FALSE
ALDH18A1	0.000881114	TRUE
PRKAR2A	0.000860415	TRUE
RBMX2	0.000852409	FALSE
ZCCHC3	0.000838079	FALSE
DOCK7	0.000818722	FALSE
TIA1	0.000817362	TRUE
RBFOX2	0.000812322	TRUE
ZC3H18	0.000810261	FALSE
RPL17;RPL17-C18orf32;RPL17;RPL17;RPL17	0.000802251	FALSE
RRP1	0.000802234	FALSE
MYL12B	0.000796874	FALSE
SNRPB	0.000792673	TRUE
PCNT	0.00078616	FALSE
COIL	0.00078387	FALSE
MYL6	0.000758831	FALSE
LUC7L2	0.000728358	FALSE
POLR2F	0.000714941	FALSE
NUDT21	0.000710409	FALSE
WDR18	0.000705679	FALSE
NEFL	0.000692102	FALSE
VIM	0.000692102	FALSE
MRPS18B	0.000672568	FALSE
EBNA1BP2	0.000670963	TRUE
CASC3	0.000668377	TRUE
RSL1D1	0.000642778	TRUE
EIF3A	0.000641888	TRUE
PYCR1	0.000635301	FALSE
CHMP2B	0.000628728	FALSE
RPS7	0.000628272	TRUE
RPS4X	0.000623516	TRUE
POLR2D	0.0006182	FALSE
PGK1	0.000612162	TRUE
PPIG	0.000605009	FALSE
DHX38	0.000597387	TRUE
MRPS31	0.000596488	FALSE
RPS27A	0.000590395	FALSE
TLE3	0.000589643	FALSE
RPRD2	0.000584687	FALSE
DDX21	0.000583959	TRUE
RPL9	0.000573414	TRUE
NOP58	0.000559373	FALSE
FLOT2	0.000551839	TRUE
SNRPD2	0.000550294	TRUE
CTTN	0.00054812	FALSE
RPS14	0.000541227	TRUE
MRPS23	0.000541224	FALSE
CPSF3	0.000540823	TRUE
SRRT	0.000536323	FALSE
RPRD1B	0.000530778	FALSE
BAIAP2	0.000529885	FALSE
DDX54	0.000527254	TRUE
MYO1C	0.000522111	FALSE
RAVER1	0.000514197	FALSE
GPATCH4	0.000506335	FALSE
RBM39	0.00050571	TRUE
GPKOW	0.000504676	TRUE
NOP56	0.000494214	FALSE
RPL13	0.000489463	TRUE
SNW1	0.000486974	FALSE
MYO1B	0.000484068	FALSE
MSI2	0.000472189	TRUE
KARS	0.000471702	TRUE
SRSF6	0.000464109	FALSE
ATAD3B	0.000450989	TRUE
ZC3H4	0.000434544	FALSE
MRPS21	0.000426899	FALSE
;MYCBP	0.000422242	FALSE
OTUD4	0.000422242	FALSE
RPL22	0.000419279	TRUE
TP53BP1	0.000398395	FALSE
RBM12B	0.000395859	FALSE
NPM1	0.000393952	TRUE
RPS19	0.000375222	TRUE
LSM12	0.000367662	TRUE
RAI14	0.00036514	FALSE
RPL36A	0.000357552	TRUE
SNRPE	0.000351401	FALSE
LARP7	0.000349123	TRUE
GAR1	0.000339363	FALSE
DHX30	0.00033338	TRUE
ERLIN2	0.000329509	TRUE
ACTB;ACTG1	0.000327097	FALSE
TPM3	0.000327097	FALSE
MYH10	0.000327097	FALSE
ACTC1	0.000327097	TRUE
DBN1	0.000323442	TRUE
UACA	0.000320386	FALSE
MRPS16	0.000313725	FALSE
LMNA	0.000312799	FALSE
FARSB	0.000311407	FALSE
EXOSC8	0.000311121	FALSE
TIMM9	0.00030606	FALSE
FNBP4	0.000303052	FALSE
RPL39;RPL39P5	0.000298734	FALSE
KIF7	0.00029174	FALSE
SNRPF	0.000279152	FALSE
CLTC	0.000278376	TRUE
DNM1	0.000276372	FALSE
NOC3L	0.000275734	TRUE
XRCC6	0.00027247	FALSE
SF3B1	0.000267882	TRUE
AGK	0.000264628	TRUE
TIMM10	0.000264628	FALSE
MRPS2	0.000262163	FALSE
ZC3H11A	0.000261302	FALSE
UPF3B	0.000255245	FALSE
BCKDHB	0.00025227	FALSE
MIOS	0.000248663	FALSE
SEH1L	0.000248663	FALSE
ATXN2	0.000246076	FALSE
SNRPG	0.000240185	FALSE
EXOSC2	0.00023482	TRUE
ZC3HAV1	0.000231685	FALSE
PCM1	0.000230647	FALSE
CAAP1	0.00022921	FALSE
;BCKDHA	0.000225809	FALSE
RBBP5	0.000219804	FALSE
ASH2L	0.000219804	FALSE
NOP10	0.000219116	TRUE
HIC2	0.000216941	FALSE
DDX41	0.000216133	FALSE
PHF5A	0.000215092	TRUE
SF3B3	0.000215092	TRUE
ILF3	0.000212345	FALSE
MRPS5	0.000206283	FALSE
TFIP11	0.000205937	FALSE
PAXBP1	0.000205937	TRUE
PARN	0.000205671	TRUE
CRNKL1	0.000205291	TRUE
DDX6	0.000198205	FALSE
NONO	0.000197824	FALSE
SFPQ	0.000197824	FALSE
PRPF40A	0.000191901	FALSE
KHDRBS3	0.000179399	FALSE
POLR2E	0.000179167	TRUE
ARHGEF2	0.000178591	TRUE
HNRNPR	0.000177196	TRUE
SYNCRIP	0.000177196	FALSE
CCDC12	0.000176286	FALSE
PSPC1	0.000175518	TRUE
RBM17	0.00017211	FALSE
ZCCHC8	0.00017041	FALSE
RBM7	0.00017041	FALSE
H2AFX	0.000170317	FALSE
G3BP1	0.000165716	TRUE
DDX5	0.000165713	TRUE
RPS17	0.000165247	TRUE
TLE4	0.000164853	FALSE
MKI67	0.000164613	FALSE
HNRNPH3	0.000161153	FALSE
RPL17-C18orf32	0.000158527	TRUE
DDX17	0.000156211	TRUE
MAGOHB	0.000155066	TRUE
RPS16	0.000151152	TRUE
PPP1CC	0.000147017	TRUE
ILF2	0.000147017	TRUE
PPP1CA	0.000147017	TRUE
SNRNP40	0.000145788	FALSE
TJP2	0.000145726	FALSE
AGO2	0.000127601	TRUE
LDB1	0.00012364	FALSE
HNRNPD	0.00012364	TRUE
LEMD2	0.00012364	TRUE
CPSF6	0.00012364	FALSE
RPL11	0.000123238	TRUE
NUP153	0.000122112	FALSE
C1D	0.000119183	TRUE
RPS29	0.000118771	TRUE
SEC13	0.000117196	FALSE
CCAR2	0.000112278	FALSE
EIF3I	0.000111865	FALSE
EIF3B	0.000111865	FALSE
EIF3G	0.000111865	FALSE
MRPS7	0.000109085	FALSE
RUVBL1	0.000109085	TRUE
PELP1	0.000104954	TRUE
ZBTB11	9.89e-05	FALSE
RPL37	9.68e-05	FALSE
PTBP1	9.68e-05	TRUE
SURF6	9.59e-05	FALSE
RUVBL2	9.5e-05	TRUE
SENP3	9.26e-05	FALSE
GNB2	9.04e-05	TRUE
PPHLN1	8.99e-05	FALSE
EIF4G2	8.69e-05	TRUE
FTSJ3	8.51e-05	TRUE
GSE1	8.24e-05	FALSE
CEP170	7.68e-05	TRUE
RPS25	7.6e-05	TRUE
DKC1	7.26e-05	TRUE
DHX15	7.11e-05	TRUE
HIST2H2AB	7e-05	FALSE
EEF1G	6.8e-05	FALSE
EEF1D	6.8e-05	FALSE
EEF1B2	6.8e-05	FALSE
VARS	6.8e-05	FALSE
AQR	6.78e-05	FALSE
XRN1	6.49e-05	TRUE
CDC73	6.43e-05	FALSE
PRRC2A	5.96e-05	FALSE
SNRPD1	5.56e-05	TRUE
IK	5.55e-05	FALSE
POLR2K	5.5e-05	FALSE
C18orf21	5.5e-05	FALSE
LIMA1	5.4e-05	FALSE
GTPBP4	5.34e-05	TRUE
CALM2;CALM1;CALM2;CALM1;CALM2;CALM3	5.23e-05	FALSE
GNAI1	5.23e-05	FALSE
DDX39B	5.07e-05	TRUE
ALB	4.95e-05	FALSE
GNB1	4.87e-05	TRUE
TPM1	4.87e-05	FALSE
GNG12	4.87e-05	TRUE
CD59	4.87e-05	TRUE
ZFP62	4.72e-05	FALSE
NOP2	4.64e-05	TRUE
LIN28B	4.64e-05	TRUE
CLTA	4.5e-05	TRUE
C14orf166	4.2e-05	TRUE
PPP1R12A	4.12e-05	FALSE
EIF3K	4.12e-05	FALSE
EIF3C	4.12e-05	FALSE
MRPS28	4.11e-05	FALSE
EFTUD2	4.04e-05	TRUE
POM121C	3.91e-05	FALSE
MRPS35	3.84e-05	FALSE
CPNE3	3.8e-05	FALSE
FGF7	3.75e-05	FALSE
XRN2	3.67e-05	FALSE
NOL9	3.49e-05	TRUE
LAS1L	3.49e-05	TRUE
SNAP23	3.3e-05	FALSE
RPS18	3.26e-05	TRUE
SNRNP70	3.21e-05	TRUE
LBR	3.05e-05	TRUE
EXOSC3	2.99e-05	TRUE
CHERP	2.74e-05	TRUE
BCAS2	2.71e-05	TRUE
SRGAP2	2.58e-05	FALSE
PHRF1	2.47e-05	FALSE
SF3A1	2.41e-05	TRUE
SMU1	2.36e-05	TRUE
UTP14A	2.15e-05	FALSE
PUM2	2.13e-05	TRUE
RALY	2.11e-05	FALSE
YTHDC1	2.06e-05	FALSE
ZNF512	2.05e-05	FALSE
RRP15	2.05e-05	FALSE
PTCD3	2.05e-05	FALSE
CTNNBL1	1.97e-05	FALSE
CDC5L	1.92e-05	TRUE
RBM6	1.9e-05	FALSE
MPHOSPH6	1.9e-05	FALSE
SF3A3	1.71e-05	FALSE
GPATCH8	1.7e-05	FALSE
TRIM21	1.41e-05	FALSE
GART	1.41e-05	FALSE
AMOT	1.37e-05	FALSE
PPAN-P2RY11;PPAN	1.34e-05	FALSE
RRP1B	1.34e-05	FALSE
PPAN-P2RY11	1.34e-05	TRUE
NCL	1.29e-05	TRUE
NAT10	1.27e-05	FALSE
RPF2	1.27e-05	FALSE
CLASRP	1.18e-05	FALSE
RTCB	1.13e-05	FALSE
XAB2	1.1e-05	FALSE
SLU7	1.1e-05	FALSE
CWC22	1.1e-05	FALSE
CDC40	1.1e-05	FALSE
C1QBP	1.1e-05	FALSE
DDX24	1.08e-05	TRUE
RP2	1.06e-05	FALSE
GSN	1.06e-05	FALSE
DSG2	1.06e-05	FALSE
MYO1D	1.06e-05	FALSE
KRI1	9.48e-06	TRUE
DDX1	9.48e-06	TRUE
METTL3	8.94e-06	TRUE
PPFIA1	8.83e-06	FALSE
SAP30BP	8.24e-06	FALSE
NVL	8.24e-06	FALSE
RPS20	7.7e-06	TRUE
UBTF	7.61e-06	FALSE
PLEC	7.49e-06	FALSE
HDAC2	7.38e-06	FALSE
MRPS6	6.77e-06	FALSE
DCP2	6.03e-06	TRUE
PRMT5	5.38e-06	TRUE
SRSF3	5.05e-06	FALSE
LYAR	3.78e-06	TRUE
YTHDF2	3.78e-06	FALSE
U2SURP	3.02e-06	FALSE
NUDCD3	0	FALSE
DDX42	0	FALSE
OGDHL	0	FALSE
TOP1	0	FALSE
AGAP3	0	FALSE
GIT1	0	FALSE
AFF4	0	FALSE
MRPL41	0	FALSE
KIFC1	0	FALSE
HELZ	0	FALSE
RBM25	0	FALSE
SMNDC1	0	FALSE
ZNF318	0	FALSE
EXOSC4	0	TRUE
ADD3	0	FALSE
HEXIM1	0	FALSE
MRPS33	0	FALSE
ZKSCAN4	0	FALSE
KCTD3	0	FALSE
C11orf98	0	FALSE
PIH1D1	0	FALSE
LSM3	0	TRUE
SPAG5	0	FALSE
RABL6	0	FALSE
TSSC4	0	FALSE
CCT5	0	FALSE
RRP12	0	FALSE
RBM15	0	FALSE
SCYL2	0	FALSE
BOP1	0	TRUE
ZNF107	0	FALSE
DIAPH3	0	FALSE
U2AF1L5;U2AF1	0	FALSE
RAE1	0	TRUE
RPA1	0	FALSE
CAPZB	0	FALSE
TIMM8A	0	FALSE
POLR3B	0	FALSE
EIF3L	0	FALSE
MRPS26	0	FALSE
ANAPC10	0	FALSE
RCOR1	0	FALSE
CDK2AP1	0	FALSE
RPS27	0	FALSE
INO80	0	TRUE
LSM5	0	TRUE
RCL1	0	FALSE
FAM120A	0	FALSE
WDR61	0	FALSE
MITD1	0	FALSE
PRKAR1A	0	FALSE
NFYC	0	FALSE
DPY30	0	TRUE
DEK	0	TRUE
ZNF281	0	FALSE
TGIF2LX	0	FALSE
NPAT	0	FALSE
SAMM50	0	FALSE
SNIP1	0	FALSE
RRP8	0	FALSE
EDC4	0	FALSE
PSMA7	0	FALSE
SSSCA1	0	FALSE
MTA1	0	FALSE
PSMD4	0	FALSE
FCF1	0	FALSE
HNRNPA1	0	TRUE
HNRNPH2	0	FALSE
POLR2M	0	FALSE
CRTC2	0	FALSE
TP73	0	FALSE
UBR5	0	FALSE
VASP	0	FALSE
MCM2	0	TRUE
TIAL1	0	FALSE
CD2BP2	0	TRUE
PSMF1	0	FALSE
CCNYL1	0	FALSE
PDLIM3	0	FALSE
SYF2	0	FALSE
LENG8	0	FALSE
ATP6V1G1	0	FALSE
KLHL12	0	FALSE
DPCD	0	FALSE
CGGBP1	0	FALSE
SUPT6H	0	FALSE
MDC1	0	FALSE
LAMTOR1	0	FALSE
MRPL57	0	FALSE
DCD	0	FALSE
MCM6	0	FALSE
MCRIP1	0	FALSE
PQBP1	0	FALSE
NUMB	0	FALSE
ZNF768	0	FALSE
NME1-NME2	0	FALSE
IMP4	0	FALSE
SIPA1	0	FALSE
WDR92	0	FALSE
PRPSAP2	0	FALSE
YWHAQ	0	FALSE
CALM1	0	TRUE
MORC3	0	FALSE
PSMD2	0	FALSE
DNAJC13	0	FALSE
SETD2	0	FALSE
MID1IP1	0	TRUE
CCDC59	0	FALSE
PIK3C2A	0	FALSE
SGTA	0	FALSE
PRPF38B	0	FALSE
CUX1	0	FALSE
SCYL1	0	FALSE
CCDC9	0	FALSE
MRPL28	0	FALSE
TAF6L	0	FALSE
EXOSC5	0	TRUE
CHD4	0	FALSE
UBA5	0	FALSE
RRS1	0	FALSE
USP39	0	FALSE
WDHD1	0	FALSE
MRPL17	0	FALSE
POLR2C	0	FALSE
HNRNPA0	0	FALSE
H2AFZ	0	TRUE
DCXR	0	FALSE
hCG_1984214	0	FALSE
TIMM29	0	FALSE
GPATCH11	0	FALSE
MRPS18A	0	FALSE
MIB1	0	FALSE
POLR2G	0	FALSE
KIAA1429	0	FALSE
MAP2K2	0	FALSE
CEP170B	0	FALSE
HP1BP3	0	TRUE
LMNB2	0	FALSE
C12orf43	0	FALSE
NUP133	0	FALSE
HNRNPK	0	TRUE
H1F0	0	FALSE
ZNF207	0	FALSE
RBM42	0	TRUE
TOM1	0	FALSE
RBM28	0	TRUE
MAP7	0	FALSE
EXOSC6	0	TRUE
MRPS9	0	FALSE
NAP1L1	0	TRUE
GNAS	0	FALSE
RIF1	0	FALSE
SGO2	0	FALSE
RBM14	0	FALSE
MRPS25	0	FALSE
MRPL45	0	FALSE
NOP53	0	FALSE
TRIM28	0	FALSE
ANAPC16	0	FALSE
HNRNPU	0	FALSE
NKRF	0	FALSE
MRPS10	0	FALSE
GPN1	0	FALSE
UBE2I	0	TRUE
DROSHA	0	FALSE
ADD1	0	FALSE
RAD51	0	TRUE
LARP4	0	FALSE
PSMC3	0	FALSE
TMOD3	0	FALSE
RBM10	0	FALSE
SRP72	0	FALSE
KRR1	0	TRUE
TPM4	0	FALSE
PAWR	0	FALSE
NSA2	0	FALSE
AKAP8	0	FALSE
PAIP2	0	FALSE
EML4	0	FALSE
IRF2BP1	0	FALSE
RPS27L	0	TRUE
EIF3E	0	FALSE
OGFR	0	FALSE
PPARD	0	FALSE
POLR1D	0	FALSE
VCP	0	FALSE
YME1L1	0	FALSE
AFG3L2	0	TRUE
UBL5	0	FALSE
PARD3	0	FALSE
NOL10	0	FALSE
FAM98A	0	FALSE
HIST1H2BK	0	TRUE
SEC23IP	0	FALSE
SS18	0	FALSE
TMEM192	0	FALSE
CBX3	0	FALSE
NGDN	0	FALSE
DDX27	0	TRUE
NEURL4	0	FALSE
NMNAT1	0	FALSE
PCCB	0	FALSE
ATP6V1C1	0	FALSE
ANAPC1	0	FALSE
SMARCC2	0	FALSE
LSR	0	FALSE
MRPL49	0	TRUE
ATP6V0A1	0	FALSE
RNF220	0	FALSE
H1FX	0	TRUE
RBBP4	0	FALSE
KIF23	0	FALSE
EXOSC7	0	TRUE
SLC4A1AP	0	FALSE
XRCC5	0	FALSE
UPRT	0	FALSE
SARM1	0	FALSE
CARNMT1	0	FALSE
RNPC3	0	FALSE
HNRNPA3	0	TRUE
IMMT	0	FALSE
GPC4	0	FALSE
BUB3	0	FALSE
KIF21A	0	FALSE
ZKSCAN1	0	FALSE
CTSA	0	FALSE
KHSRP	0	TRUE
LMNB1	0	FALSE
GTF2I	0	TRUE
HIST1H1C	0	FALSE
PRPS1	0	FALSE
PDK3	0	FALSE
ANAPC13	0	FALSE
ANAPC7	0	FALSE
EIF6	0	FALSE
MAP1B	0	TRUE
AIMP1	0	TRUE
SPOUT1	0	FALSE
EEF1A1	0	FALSE
NUP50	0	FALSE
WDCP	0	FALSE
PHB2	0	TRUE
SLTM	0	FALSE
CDC16	0	FALSE
LMO4	0	FALSE
SUPT16H	0	FALSE
CNOT9	0	FALSE
SART3	0	FALSE
DSP	0	TRUE
AIMP2	0	TRUE
BYSL	0	TRUE
ZNF771	0	FALSE
MAD2L1	0	FALSE
KRT18	0	FALSE
ATP6V1A	0	FALSE
ATP6V1E1	0	FALSE
CDKAL1	0	FALSE
KPNA3	0	FALSE
TSR1	0	FALSE
SRSF8	0	FALSE
NDUFS5	0	FALSE
TSPO	0	FALSE
BABAM1	0	FALSE
POLR2H	0	FALSE
ATP6V0D1	0	FALSE
CCDC47	0	FALSE
DDX10	0	FALSE
ARHGAP19	0	FALSE
CLTB	0	TRUE
P3H1	0	FALSE
PAK2	0	FALSE
RACGAP1	0	FALSE
GAPVD1	0	FALSE
RRP9	0	FALSE
EXOSC1	0	FALSE
CSTF3	0	TRUE
POLR2I	0	FALSE
RALA	0	FALSE
UPF1	0	FALSE
CTR9	0	FALSE
DDX20	0	FALSE
MRPL44	0	FALSE
RBBP6	0	FALSE
TMEM109	0	FALSE
PNMA2	0	FALSE
SFSWAP	0	FALSE
POLR3F	0	FALSE
RBBP7	0	FALSE
NCBP3	0	FALSE
PDCD11	0	FALSE
NSUN2	0	FALSE
IMP3	0	TRUE
USP5	0	FALSE
POLR2J	0	FALSE
SRSF2	0	FALSE
ZBTB21	0	FALSE
TRIM27	0	FALSE
LARP4B	0	FALSE
CDC23	0	FALSE
KNSTRN	0	TRUE
ZMAT5	0	FALSE
EIF3M	0	FALSE
PRC1	0	FALSE
SCAF8	0	FALSE
PSME3	0	FALSE
CDK11B;CDK11B;CDK11B;CDC2L1;CDK11B;CDK11B	0	FALSE
AAR2	0	FALSE
DCAF7	0	FALSE
XPO5	0	TRUE
HNRNPAB	0	FALSE
EIF3D	0	FALSE
RPAP3	0	FALSE
RNF219	0	TRUE
LSM6	0	FALSE
EIF3S3;EIF3H	0	FALSE
LEO1	0	FALSE
THOC3	0	FALSE
MYH9	0	FALSE
SMN2;SMN1;SMN1	0	FALSE
NUBPL	0	FALSE
POLR3C	0	FALSE
HACL1	0	FALSE
GZF1	0	FALSE
RPS21	0	TRUE
DPYSL2	0	FALSE
SERBP1	0	FALSE
NOL6	0	TRUE
SRP68	0	FALSE
LOC102724159;PWP2	0	FALSE
ATP6V1D	0	FALSE
TXNL4A	0	FALSE
ABRAXAS2	0	FALSE
WDR59	0	FALSE
UTP3	0	FALSE
PPIL1	0	FALSE
INTS13	0	FALSE
MTA2	0	FALSE
PRPF4	0	FALSE
MCCC1	0	FALSE
POP1	0	TRUE
HIST1H2BJ	0	TRUE
PRPF6	0	TRUE
NOP16	0	FALSE
FARSA	0	FALSE
TOM1L2	0	FALSE
BLM	0	FALSE
ARID3A	0	FALSE
TIMM8B	0	FALSE
KIF2C	0	TRUE
EIF3F	0	FALSE
ACOT9	0	FALSE
CCDC137	0	TRUE
WRN	0	FALSE
CEP44	0	TRUE
SSBP1	0	FALSE
EIF4A1	0	FALSE
OAT	0	FALSE
CDC42BPA	0	FALSE
MRPL12	0	FALSE
CDC26	0	FALSE
CYFIP1	0	FALSE
BRD4	0	TRUE
MRPS15	0	FALSE
UTP4	0	FALSE
TLE1	0	FALSE
RPAP2	0	FALSE
YTHDF1	0	FALSE
NUP98	0	FALSE
STAU2	0	FALSE
GORAB	0	FALSE
PRDM15;PRDM15;ZNF298	0	FALSE
NUP107	0	FALSE
DR1	0	FALSE
KRT13	0	FALSE
SMARCA4	0	FALSE
LSM2	0	FALSE
SSBP3	0	FALSE
C8orf33	0	TRUE
KDM1A	0	FALSE
TERF2	0	FALSE
MCM4	0	FALSE
PRSS3P2	0	FALSE
DDX28	0	TRUE
GEMIN4	0	TRUE
DDX31	0	FALSE
QARS	0	TRUE
HNRNPH1	0	FALSE
DDX56	0	TRUE
P4HA1	0	FALSE
ABI2	0	FALSE
GEMIN5	0	FALSE
ZFR	0	FALSE
PPIE	0	FALSE
SUB1	0	FALSE
LDHA	0	TRUE
STK4	0	FALSE
RIOX2	0	FALSE
DNAJB1	0	FALSE
MYCBP2	0	TRUE
GNL3	0	TRUE
POLR2L	0	FALSE
THOC1	0	TRUE
GNAI3	0	FALSE
LRCH3	0	FALSE
ELAVL1	0	FALSE
PES1	0	FALSE
TCEA1	0	FALSE
;SARNP	0	FALSE
RIOK2	0	FALSE
WDR55	0	FALSE
DNAJC9	0	FALSE
EEF1A2	0	FALSE
ENO1	0	FALSE
TJAP1	0	FALSE
SRPK2	0	FALSE
AFDN	0	FALSE
CGN	0	FALSE
CEBPZ	0	FALSE
CARS2	0	FALSE
ZNF574	0	FALSE
MRPL35	0	FALSE
PAF1	0	FALSE
LSM1	0	FALSE
MRPL24	0	TRUE
NT5DC1	0	FALSE
ZNF24	0	FALSE
MYO6	0	FALSE
ZC3H13	0	FALSE
PPAT	0	FALSE
CDC27	0	FALSE
RRP7A	0	FALSE
ZNHIT2	0	FALSE
FAM168A	0	FALSE
ADAR	0	FALSE
EEF1E1	0	TRUE
RANBP2	0	FALSE
CSTF1	0	TRUE
REXO4	0	FALSE
GPHN	0	FALSE
BCKDK	0	FALSE
MOV10	0	TRUE
NACC1	0	FALSE
IVNS1ABP	0	FALSE
NCKAP1	0	FALSE
EIF3J	0	FALSE
POLR1C	0	TRUE
WASF2	0	FALSE
MARCKSL1	0	FALSE
THOC2	0	FALSE
GNL2	0	TRUE
SRSF12	0	FALSE
USO1	0	FALSE
ENY2	0	TRUE
PPP1CB	0	FALSE
DDX3X	0	TRUE
NDUFB10	0	FALSE
WDR77	0	FALSE
SNRPB2	0	FALSE
KCTD10	0	FALSE
MRPS14	0	FALSE
UTP18	0	FALSE
YWHAE	0	FALSE
STOML2	0	TRUE
DDX23	0	FALSE
PUM1	0	FALSE
MCCC2	0	TRUE
MPHOSPH10	0	TRUE
MGEA5	0	FALSE
ACTL6A	0	FALSE
RPL7L1	0	FALSE
ATP6V1F	0	FALSE
SPECC1L	0	FALSE
MRPL19	0	FALSE
MEPCE	0	FALSE
AASS	0	FALSE
NCBP1	0	TRUE
DHX16	0	TRUE
FBXO45	0	FALSE
PPIH	0	FALSE
RANGAP1	0	FALSE
MRPL47	0	TRUE
RSRC1	0	FALSE
HSP90AB1	0	TRUE
NOM1	0	TRUE
PWP1	0	TRUE
CLP1	0	FALSE
SRP19	0	FALSE
SHMT1	0	FALSE
ISYNA1	0	FALSE
LRCH2	0	FALSE
SPTBN1	0	FALSE
THOC7	0	FALSE
CWC27	0	FALSE
HECTD4	0	FALSE
PFDN6	0	FALSE
EXOC4	0	TRUE
KHDRBS1	0	FALSE
IARS	0	TRUE
CAP1	0	FALSE
MRPL2	0	FALSE
TRIM65	0	FALSE
TIMM13	0	FALSE
CORO1C	0	FALSE
PRKACA	0	FALSE
SF3B5	0	FALSE
LLPH	0	TRUE
RECQL	0	FALSE
LZTS2	0	FALSE
PRPF31	0	FALSE
ZMYM3	0	FALSE
HPRT1	0	FALSE
ADD2	0	FALSE
RRBP1	0	FALSE
HNRNPA2B1	0	TRUE
DYNLL2	0	TRUE
THOC6	0	FALSE
TIMM10B	0	FALSE
PRMT1	0	FALSE
BRK1	0	FALSE
UBA52	0	FALSE
NOL12;	0	FALSE
YTHDF3	0	FALSE
GPN3	0	FALSE
PRPF38A	0	FALSE
FDPS	0	FALSE
ZMYND8	0	FALSE
CHMP5	0	FALSE
EDC3	0	FALSE
PPM1G	0	FALSE
MMP16	0	FALSE
ZBED3	0	FALSE
ESF1	0	FALSE
ZFC3H1	0	FALSE
QKI	0	FALSE
WDR43	0	FALSE
ZC3HAV1L	0	FALSE
EIF2S2	0	TRUE
MRPL3	0	FALSE
ZMAT2	0	FALSE
TDRD3	0	FALSE
CHD8	0	FALSE
SMAP2	0	FALSE
ATP6V1B2	0	FALSE
ANAPC5	0	FALSE
GEMIN8	0	TRUE
VPS28	0	FALSE
POLR2B	0	FALSE
MAD1L1	0	FALSE
MICU1	0	FALSE
FUNDC2	0	FALSE
VTA1	0	FALSE
PYCR2	0	FALSE
PCCA	0	FALSE
LARS	0	TRUE
C3	0	FALSE
HSP90AA1	0	TRUE
MCM5	0	FALSE
CORO7-PAM16	0	FALSE
KMT2D	0	FALSE
THOC5	0	FALSE
NDUFB5	0	FALSE
UCKL1	0	FALSE
WDR12	0	FALSE
EIF2S3	0	TRUE
PCBP2	0	FALSE
LONP1	0	FALSE
ANXA6	0	FALSE
POLR3E	0	FALSE
EIF2S1	0	TRUE
SHCBP1	0	FALSE
YES1	0	FALSE
CALU	0	FALSE
MCM3	0	FALSE
CFAP20	0	FALSE
CHCHD3	0	FALSE
MRPL33	0	FALSE
G6PD	0	FALSE
ZRANB2	0	FALSE
NUPL2	0	FALSE
MCM7	0	FALSE
DPYSL4	0	FALSE
ICAM5	0	FALSE
PTMS	0	FALSE
PHF6	0	FALSE
ANAPC4	0	FALSE
BSG	0	FALSE
TLK2	0	FALSE
GLRX3	0	FALSE
MRPS27	0	FALSE
POLR3A	0	FALSE
TFAM	0	FALSE
PAK1IP1	0	FALSE
SECISBP2	0	FALSE
AMPD2	0	FALSE
WDR83	0	FALSE
NHP2	0	TRUE

### Sheet: AllSteps_betwenness_norm
	AllSteps_Bridging_importance_betweenness_centrality	Bait
UBAP2L	0.193705	TRUE
ERH	0.100562	TRUE
HNRNPL	0.0481861	TRUE
SNRNP200	0.0435779	TRUE
EMD	0.0425389	TRUE
CAPRIN1	0.0366805	TRUE
TFG	0.0363765	FALSE
FMR1	0.032053	FALSE
RPL10A	0.0273328	TRUE
RPS5	0.0261548	TRUE
CSTF2	0.0241739	TRUE
FUS	0.0187253	TRUE
YLPM1	0.0180352	FALSE
DLST	0.0168592	TRUE
SKIV2L2	0.0152439	FALSE
MARS	0.0151087	TRUE
RPL18	0.0150509	TRUE
WTAP	0.0142532	TRUE
IGF2BP1	0.0139387	TRUE
PGAM5	0.0136702	FALSE
IGF2BP3	0.013526	TRUE
HIST1H1E	0.0134502	TRUE
RPLP0	0.0126151	TRUE
RPS2	0.0116561	TRUE
BUD13	0.0115914	TRUE
SRSF5	0.0114642	TRUE
THRAP3	0.0114004	FALSE
USP10	0.0113877	FALSE
SNRPD3	0.0109303	TRUE
FXR1	0.0108851	FALSE
BCLAF1	0.0108074	FALSE
KIF11	0.0100544	TRUE
LIG3	0.010021	FALSE
CPSF2	0.0100157	TRUE
SRSF4	0.00967615	TRUE
EPRS	0.0096661	TRUE
RPL23	0.00940802	TRUE
MRPS36	0.00879212	TRUE
CHTOP	0.0087899	TRUE
DBT	0.00851462	TRUE
RBMX	0.0079433	TRUE
PABPC4	0.00762692	TRUE
XRCC1	0.00741723	FALSE
WDR33	0.00696565	FALSE
POLR2A	0.00660476	TRUE
MFAP1	0.00657468	TRUE
TP53	0.00635656	FALSE
DLD	0.00610309	TRUE
PRPF19	0.00600579	TRUE
OGDH	0.0059755	TRUE
FXR2	0.00588262	TRUE
SNRPC	0.00583661	TRUE
SYMPK	0.00568242	TRUE
HNRNPC	0.0056425	TRUE
TRA2B	0.00537231	FALSE
RPL18A	0.00534481	TRUE
SNU13	0.00530909	TRUE
NKAP	0.00528652	FALSE
DLAT	0.00516123	TRUE
LARP1	0.00506485	TRUE
RPL13A	0.00505104	TRUE
ZNF638	0.00503082	FALSE
RPL35A	0.00482009	TRUE
PABPN1	0.00465921	TRUE
CLINT1	0.00465313	TRUE
EXOSC9	0.00462424	TRUE
PABPC1	0.00460768	TRUE
EWSR1	0.00447125	TRUE
NUP35	0.00442547	TRUE
TMPO	0.00435667	FALSE
RPL3	0.00433296	TRUE
FBL	0.00428941	TRUE
RECQL5	0.00412168	TRUE
RPL14	0.00409545	TRUE
UPF2	0.0040888	TRUE
RNPS1	0.00401849	FALSE
RPL34	0.00386991	TRUE
SRSF7	0.00382209	FALSE
RPL7	0.00381902	TRUE
PLRG1	0.0037187	FALSE
CNOT2	0.00371812	TRUE
ACIN1	0.00363654	FALSE
RPL15	0.00359897	TRUE
PRPF4B	0.00354054	FALSE
RPS24	0.00349357	TRUE
NCOA5	0.0034472	FALSE
RPS26	0.00343622	TRUE
RPS6	0.00342927	TRUE
RPS9	0.00335956	TRUE
PRPF3	0.00331546	TRUE
WBP11	0.00329928	TRUE
ATXN2L	0.00328166	TRUE
RPS10	0.00320625	FALSE
LSM7	0.0031807	TRUE
LUZP1	0.00313931	FALSE
PRDX4	0.00313055	FALSE
RPL27	0.00312496	TRUE
FIP1L1	0.00311771	TRUE
SON	0.00304335	TRUE
BANF1	0.00300685	TRUE
RPL4	0.00299789	TRUE
RPS12	0.00299109	TRUE
RPL32	0.00298651	TRUE
AHNAK	0.00296763	FALSE
SRSF1	0.00289906	TRUE
NEFM	0.00280652	FALSE
PRRC2C	0.00277959	FALSE
RPL6	0.00275506	TRUE
NUDT21	0.0027276	FALSE
ZNF326	0.00272749	FALSE
MRPS34	0.00270726	TRUE
SCAF1	0.00269328	FALSE
RPS8	0.0026638	TRUE
CPSF1	0.00258299	TRUE
SAP18	0.00257379	FALSE
RPS28	0.00253334	TRUE
MSI2	0.00251191	TRUE
EXOSC10	0.00249978	TRUE
DGCR8	0.00249669	TRUE
HIST1H2BK;HIST1H2BD;HIST1H2BC;HIST2H2BF;HIST1H2BH;HIST1H2BN;HIST1H2BM;HIST1H2BN	0.00244664	FALSE
PRRC2B	0.00242813	FALSE
G3BP2	0.00236428	FALSE
CSTF2T	0.00230135	TRUE
RPL36	0.00228361	TRUE
RPL5	0.00226187	TRUE
TJP1	0.00226088	FALSE
RPL10	0.00222934	TRUE
RPL30	0.00221431	TRUE
RBM22	0.00215438	TRUE
RPL21	0.00213324	TRUE
CCAR1	0.00210738	FALSE
DPYSL5	0.00210214	FALSE
RARS	0.00208272	TRUE
CENPV	0.00208251	FALSE
EIF4A3	0.00205086	TRUE
SRRM2	0.002038	TRUE
SF3B4	0.00191092	TRUE
SAFB	0.0018903	FALSE
CPSF4	0.00187446	TRUE
RPL23A	0.00185018	TRUE
IGF2BP2	0.00183622	TRUE
RPL37A	0.00180502	TRUE
MAGOH;MAGOHB	0.00176321	FALSE
TAF15	0.00168278	TRUE
RPS3	0.00164648	TRUE
PDHB	0.00159794	FALSE
RPL36A;RPL36A-HNRNPH2	0.00156829	FALSE
SAFB2	0.00156376	FALSE
RPS15	0.00154958	TRUE
RPL8	0.0015413	TRUE
SRSF10	0.0015156	FALSE
U2AF2	0.00150216	TRUE
RPL28	0.00146567	TRUE
RPL36AL	0.00144681	FALSE
HNRNPM	0.00143966	FALSE
HIST2H3A	0.00143915	FALSE
PNN	0.0014209	FALSE
PCF11	0.00141407	TRUE
ARGLU1	0.00139804	FALSE
RPL29	0.001368	TRUE
SRSF9	0.00136795	FALSE
FYTTD1	0.00135482	TRUE
RPL24	0.00133517	TRUE
H2AFZ;H2AFV	0.00132127	FALSE
PDHA1	0.00132115	FALSE
CPSF7	0.00128589	TRUE
LSM4	0.00128311	FALSE
RPL19	0.0012694	TRUE
RPS13	0.00126818	TRUE
CPSF3	0.00125003	TRUE
TP53BP1	0.00122827	FALSE
HNRNPUL1	0.00122481	TRUE
RPS11	0.00119468	TRUE
ZC3H14	0.00118725	FALSE
HIST1H2AG;HIST1H2AH;HIST1H2AJ;H2AFJ	0.00118717	FALSE
HIST1H2BJ;HIST1H2BO;HIST1H2BB;HIST2H2BE	0.00118717	FALSE
MRPS23	0.00118144	FALSE
NCBP2	0.00112999	TRUE
PRSS1	0.00112615	FALSE
PGK1	0.00111912	TRUE
ALDH18A1	0.00108945	TRUE
RPL26L1	0.00106376	FALSE
RBM8A	0.00106091	FALSE
LTV1	0.00103938	TRUE
NUFIP2	0.00101809	TRUE
WDR18	0.00101055	FALSE
SEC16A	0.00101035	FALSE
AURKAIP1	0.000999087	FALSE
ALYREF	0.000997012	TRUE
AKAP17A	0.000993032	FALSE
EXOSC2	0.000991418	TRUE
NEK10	0.000989299	FALSE
ZC3H18	0.000978841	FALSE
MMTAG2	0.000960413	FALSE
TLE3	0.000953478	FALSE
RBM15B	0.000948558	FALSE
FLNB	0.000927265	FALSE
MRPS16	0.00092634	FALSE
EIF4E	0.000922671	TRUE
LUC7L3	0.000917981	FALSE
YBX1	0.000916302	FALSE
RPLP2	0.000907523	TRUE
RPL27A	0.000893488	TRUE
MPRIP	0.000882022	TRUE
POLDIP3	0.000874623	FALSE
PRPF8	0.000868827	TRUE
PDE4C	0.000864299	FALSE
RPS27A	0.000839639	FALSE
SNRPA1	0.000830888	TRUE
RPRD2	0.00082114	FALSE
RPS3A	0.000817512	TRUE
MRPS21	0.000779862	FALSE
RPS23	0.0007419	TRUE
PAN2	0.000739543	TRUE
RPRD1A	0.000738439	FALSE
LARP7	0.000734868	TRUE
SART1	0.000729213	TRUE
BRIX1	0.000722751	TRUE
HIST1H4A	0.000717714	FALSE
RPL35	0.000694455	TRUE
HNRNPD	0.000686813	TRUE
RPL7A	0.000682485	TRUE
RPL26	0.000681591	TRUE
ZC3H4	0.00067488	FALSE
TIA1	0.000661742	TRUE
LUC7L	0.00065542	FALSE
KIF7	0.000642314	FALSE
MRPS2	0.000641018	FALSE
RPL12	0.000636483	TRUE
MATR3	0.00063498	TRUE
RPL31	0.00063238	TRUE
DHX9	0.000624775	TRUE
SF3B6	0.000617052	TRUE
MRPS22	0.000597361	TRUE
SRRM1	0.000596293	FALSE
HIC2	0.000595646	FALSE
MYL12B	0.000591003	FALSE
KIF2A	0.000590888	FALSE
SF3B2	0.000577181	TRUE
MRPS18B	0.0005741	FALSE
PARP1	0.000565031	TRUE
SNRPA	0.000564643	TRUE
CHMP2B	0.000559329	FALSE
POLR2F	0.000556126	FALSE
MYL6	0.000525593	FALSE
FLOT1	0.000523558	TRUE
PDHX	0.000523318	FALSE
BUD31	0.000521144	TRUE
PHB	0.000510967	TRUE
SF3A2	0.00050733	TRUE
POLR2D	0.000506933	FALSE
FAU	0.000503468	FALSE
BAG2	0.000495954	FALSE
RBM34	0.000492157	TRUE
TRA2A	0.000489329	FALSE
MRPS31	0.000488206	FALSE
PYCR1	0.000486803	FALSE
PTBP1	0.000476586	TRUE
RPLP1	0.000473945	TRUE
RPS15A	0.000473918	TRUE
CASC3	0.000472992	TRUE
RRP1	0.000453733	FALSE
DOCK7	0.000451508	FALSE
CWC15	0.000449887	FALSE
EXOSC8	0.000444724	FALSE
MYH14	0.000434655	FALSE
CPSF6	0.00042517	FALSE
CLTC	0.000421305	TRUE
MYO1C	0.000419412	FALSE
DDX50	0.000406717	TRUE
ENAH	0.000406576	FALSE
IRS4	0.00040498	FALSE
ATAD3A	0.000404947	TRUE
RPRD1B	0.000397326	FALSE
EIF4G1	0.00039557	FALSE
RBFOX2	0.000392766	TRUE
SRRT	0.000361346	FALSE
RUVBL1	0.000360296	TRUE
MRPS7	0.000360296	FALSE
MYO1B	0.000354001	FALSE
ASH2L	0.000348857	FALSE
RBBP5	0.000348857	FALSE
GPKOW	0.000346448	TRUE
RPL17;RPL17-C18orf32;RPL17;RPL17;RPL17	0.000344368	FALSE
TIMM9	0.000340214	FALSE
DARS	0.000340101	TRUE
ZCCHC3	0.000336014	FALSE
RBMXL1	0.000334242	FALSE
PCNT	0.000330829	FALSE
DDX54	0.000325472	TRUE
DDX6	0.000322926	FALSE
NEFL	0.000319731	FALSE
VIM	0.000319731	FALSE
PPIG	0.000315896	FALSE
SNRPB	0.000315427	TRUE
RSL1D1	0.000313811	TRUE
LUC7L2	0.000286667	FALSE
PRKAR2A	0.000285563	TRUE
DHX30	0.000283959	TRUE
TLE4	0.000283447	FALSE
RPL9	0.000283069	TRUE
EBNA1BP2	0.000275698	TRUE
SF1	0.000270599	TRUE
RAI14	0.000256929	FALSE
ILF3	0.000256445	FALSE
NOLC1	0.000254523	FALSE
SNRPD2	0.000252924	TRUE
RBM12B	0.000251231	FALSE
CLTA	0.00024975	TRUE
RPS4X	0.000247191	TRUE
DBN1	0.000241222	TRUE
DDX21	0.000239592	TRUE
ATAD3B	0.000239167	TRUE
NOP56	0.000234871	FALSE
COIL	0.00023445	FALSE
SNW1	0.000231517	FALSE
RPS14	0.000229626	TRUE
EIF3A	0.000224636	TRUE
RPS7	0.000223182	TRUE
RBM39	0.000215857	TRUE
HNRNPH3	0.000215088	FALSE
MAGOHB	0.000208595	TRUE
LMNA	0.000208212	FALSE
TIMM10	0.000204696	FALSE
AGK	0.000204696	TRUE
RPL13	0.000204248	TRUE
LSM12	0.000203087	TRUE
GPATCH4	0.000200905	FALSE
RPL36A	0.000200823	TRUE
RBMX2	0.000192471	FALSE
ACTC1	0.000191518	TRUE
MYH10	0.000191518	FALSE
ACTB;ACTG1	0.000191518	FALSE
TPM3	0.000191518	FALSE
OTUD4	0.000185834	FALSE
;MYCBP	0.000185834	FALSE
FLOT2	0.000185578	TRUE
NOP58	0.000184382	FALSE
RPL22	0.000183969	TRUE
PARN	0.000183961	TRUE
CNOT1	0.000179859	TRUE
RBM17	0.000178959	FALSE
NPM1	0.000173018	TRUE
MRPS5	0.000169818	FALSE
ZC3HAV1	0.000168623	FALSE
POLR2E	0.000157809	TRUE
ATXN2	0.000147476	FALSE
CEP170	0.000143913	TRUE
SEC13	0.000143173	FALSE
XRCC6	0.000142649	FALSE
NUP153	0.000141222	FALSE
RPL39;RPL39P5	0.000140073	FALSE
SF3B1	0.000138296	TRUE
FNBP4	0.000131899	FALSE
SNRPE	0.000131413	FALSE
ERLIN2	0.000130743	TRUE
PELP1	0.000127436	TRUE
DHX38	0.00012216	TRUE
PCM1	0.000121057	FALSE
CTTN	0.000117973	FALSE
NONO	0.000117739	FALSE
SFPQ	0.000117739	FALSE
MIOS	0.000115109	FALSE
SEH1L	0.000115109	FALSE
SNRPF	0.000115025	FALSE
KARS	0.000111702	TRUE
G3BP1	0.000110063	TRUE
NOC3L	0.000108327	TRUE
BAIAP2	0.000105124	FALSE
AGO2	0.000104459	TRUE
RUVBL2	0.000104304	TRUE
RPS19	0.000104265	TRUE
RAVER1	0.000102312	FALSE
FARSB	0.000101346	FALSE
SRSF6	0.00010073	FALSE
SF3B3	9.97124e-05	TRUE
PHF5A	9.97124e-05	TRUE
DNM1	9.90781e-05	FALSE
UACA	9.68511e-05	FALSE
MKI67	9.60469e-05	FALSE
POLR2K	9.44822e-05	FALSE
SNRPG	9.39831e-05	FALSE
CCDC12	9.26089e-05	FALSE
PRPF40A	9.23249e-05	FALSE
LEMD2	9.11079e-05	TRUE
LDB1	9.11079e-05	FALSE
PAXBP1	9.04188e-05	TRUE
TFIP11	9.04188e-05	FALSE
CAAP1	9.01977e-05	FALSE
KHDRBS3	8.97795e-05	FALSE
RPL17-C18orf32	8.57014e-05	TRUE
GNB2	8.53372e-05	TRUE
RPS17	8.39237e-05	TRUE
;BCKDHA	8.0944e-05	FALSE
BCKDHB	7.92391e-05	FALSE
PPP1CA	7.5696e-05	TRUE
ILF2	7.5696e-05	TRUE
PPP1CC	7.5696e-05	TRUE
DDX41	7.30491e-05	FALSE
GAR1	7.19238e-05	FALSE
CRNKL1	7.18725e-05	TRUE
LIMA1	7.17409e-05	FALSE
PPP1R12A	7.08617e-05	FALSE
TPM1	6.96308e-05	FALSE
GNG12	6.96308e-05	TRUE
CD59	6.96308e-05	TRUE
GNB1	6.96308e-05	TRUE
C1D	6.89895e-05	TRUE
RPL11	6.83069e-05	TRUE
EEF1G	6.70826e-05	FALSE
VARS	6.70826e-05	FALSE
EEF1B2	6.70826e-05	FALSE
EEF1D	6.70826e-05	FALSE
CPNE3	6.54108e-05	FALSE
UPF3B	6.40341e-05	FALSE
SURF6	6.30493e-05	FALSE
SNRNP40	6.15241e-05	FALSE
EIF4G2	5.99013e-05	TRUE
ZC3H11A	5.58276e-05	FALSE
PPHLN1	5.52946e-05	FALSE
RPS25	5.40181e-05	TRUE
SNAP23	5.15774e-05	FALSE
DDX5	5.13989e-05	TRUE
DHX15	5.05867e-05	TRUE
CDC73	4.90924e-05	FALSE
FTSJ3	4.90797e-05	TRUE
DDX17	4.85126e-05	TRUE
C14orf166	4.82481e-05	TRUE
NOP10	4.64315e-05	TRUE
SYNCRIP	4.60577e-05	FALSE
HNRNPR	4.60577e-05	TRUE
CCAR2	4.455e-05	FALSE
SNRPD1	4.40686e-05	TRUE
HIST2H2AB	4.36506e-05	FALSE
ALB	4.2517e-05	FALSE
DKC1	4.07446e-05	TRUE
RPS16	4.03914e-05	TRUE
IK	3.84551e-05	FALSE
ARHGEF2	3.79466e-05	TRUE
GTPBP4	3.78619e-05	TRUE
PSPC1	3.73004e-05	TRUE
LBR	3.64223e-05	TRUE
YTHDC1	3.54308e-05	FALSE
CHERP	3.47433e-05	TRUE
SENP3	3.45754e-05	FALSE
RBM7	3.38926e-05	FALSE
ZCCHC8	3.38926e-05	FALSE
H2AFX	3.37894e-05	FALSE
GSE1	3.27054e-05	FALSE
PUM2	3.14113e-05	TRUE
TJP2	2.96597e-05	FALSE
RPS29	2.75733e-05	TRUE
RPL37	2.72881e-05	FALSE
AQR	2.54372e-05	FALSE
EIF3G	2.39001e-05	FALSE
EIF3I	2.39001e-05	FALSE
EIF3B	2.39001e-05	FALSE
SRGAP2	2.36238e-05	FALSE
EFTUD2	2.33773e-05	TRUE
RTCB	2.20593e-05	FALSE
SMU1	2.18036e-05	TRUE
C18orf21	2.18036e-05	FALSE
ZBTB11	2.11327e-05	FALSE
DDX39B	2.0965e-05	TRUE
CALM2;CALM1;CALM2;CALM1;CALM2;CALM3	1.99265e-05	FALSE
GNAI1	1.99265e-05	FALSE
UTP14A	1.99076e-05	FALSE
TRIM21	1.96232e-05	FALSE
MRPS6	1.88168e-05	FALSE
ZFP62	1.87287e-05	FALSE
LIN28B	1.72918e-05	TRUE
PRRC2A	1.71636e-05	FALSE
SF3A1	1.66252e-05	TRUE
MRPS28	1.65858e-05	FALSE
PPFIA1	1.63527e-05	FALSE
MRPS35	1.60611e-05	FALSE
POM121C	1.55146e-05	FALSE
FGF7	1.48678e-05	FALSE
CTNNBL1	1.42694e-05	FALSE
UBTF	1.40885e-05	FALSE
LAS1L	1.38306e-05	TRUE
NOL9	1.38306e-05	TRUE
SF3A3	1.36804e-05	FALSE
EXOSC3	1.30381e-05	TRUE
PLEC	1.28839e-05	FALSE
XRN1	1.28784e-05	TRUE
SNRNP70	1.2735e-05	TRUE
NOP2	1.17102e-05	TRUE
BCAS2	1.14636e-05	TRUE
XRN2	1.11116e-05	FALSE
CLASRP	1.09018e-05	FALSE
DDX24	9.95381e-06	TRUE
RPS18	9.91926e-06	TRUE
CDC5L	9.8135e-06	TRUE
C1QBP	9.44822e-06	FALSE
EIF3C	8.8053e-06	FALSE
EIF3K	8.8053e-06	FALSE
NVL	7.63126e-06	FALSE
SAP30BP	7.63126e-06	FALSE
RBM6	7.5474e-06	FALSE
GPATCH8	6.29551e-06	FALSE
RRP15	5.79646e-06	FALSE
ZNF512	5.79646e-06	FALSE
PTCD3	5.79646e-06	FALSE
RALY	5.54981e-06	FALSE
NAT10	5.0316e-06	FALSE
PHRF1	4.90581e-06	FALSE
MPHOSPH6	4.53823e-06	FALSE
PPAN-P2RY11	4.30203e-06	TRUE
RRP1B	4.30203e-06	FALSE
PPAN-P2RY11;PPAN	4.30203e-06	FALSE
GSN	4.22005e-06	FALSE
MYO1D	4.22005e-06	FALSE
DSG2	4.22005e-06	FALSE
RP2	4.22005e-06	FALSE
METTL3	3.38408e-06	TRUE
RPS20	3.05536e-06	TRUE
GART	3.01896e-06	FALSE
HDAC2	2.92884e-06	FALSE
DDX1	2.74463e-06	TRUE
KRI1	2.74463e-06	TRUE
AMOT	2.72545e-06	FALSE
RPF2	2.70932e-06	FALSE
NCL	2.54985e-06	TRUE
SLU7	2.18224e-06	FALSE
XAB2	2.18224e-06	FALSE
CDC40	2.18224e-06	FALSE
CWC22	2.18224e-06	FALSE
SRSF3	2.00237e-06	FALSE
LYAR	1.49796e-06	TRUE
YTHDF2	1.49796e-06	FALSE
DCP2	1.19654e-06	TRUE
PRMT5	1.14852e-06	TRUE
U2SURP	5.98269e-07	FALSE
RABL6	0	FALSE
MDC1	0	FALSE
SPAG5	0	FALSE
SMNDC1	0	FALSE
TOP1	0	FALSE
HEXIM1	0	FALSE
RBM25	0	FALSE
DDX42	0	FALSE
TSSC4	0	FALSE
AKAP8	0	FALSE
GIT1	0	FALSE
NUDCD3	0	FALSE
CGGBP1	0	FALSE
KCTD3	0	FALSE
MRPL41	0	FALSE
ZKSCAN4	0	FALSE
KIFC1	0	FALSE
ADD3	0	FALSE
ZNF318	0	FALSE
AFF4	0	FALSE
HELZ	0	FALSE
LSM3	0	TRUE
OGDHL	0	FALSE
EXOSC4	0	TRUE
PIH1D1	0	FALSE
C11orf98	0	FALSE
MRPS33	0	FALSE
MIB1	0	FALSE
RRP12	0	FALSE
AGAP3	0	FALSE
RBM15	0	FALSE
TGIF2LX	0	FALSE
BOP1	0	TRUE
DIAPH3	0	FALSE
U2AF1L5;U2AF1	0	FALSE
ZNF107	0	FALSE
RAE1	0	TRUE
CAPZB	0	FALSE
RPA1	0	FALSE
POLR3B	0	FALSE
TIMM8A	0	FALSE
EIF3L	0	FALSE
MRPS26	0	FALSE
ANAPC10	0	FALSE
SCYL2	0	FALSE
RCOR1	0	FALSE
RPS27	0	FALSE
INO80	0	TRUE
LSM5	0	TRUE
RCL1	0	FALSE
FAM120A	0	FALSE
WDR61	0	FALSE
MITD1	0	FALSE
PRKAR1A	0	FALSE
NFYC	0	FALSE
DPY30	0	TRUE
DEK	0	TRUE
ZNF281	0	FALSE
NPAT	0	FALSE
SAMM50	0	FALSE
SNIP1	0	FALSE
CRTC2	0	FALSE
RRP8	0	FALSE
PSMA7	0	FALSE
MTA1	0	FALSE
CDK2AP1	0	FALSE
EDC4	0	FALSE
HNRNPA1	0	TRUE
SSSCA1	0	FALSE
POLR2M	0	FALSE
PSMD4	0	FALSE
FCF1	0	FALSE
TPM4	0	FALSE
HNRNPH2	0	FALSE
TP73	0	FALSE
ATP6V1G1	0	FALSE
UBR5	0	FALSE
VASP	0	FALSE
MCM2	0	TRUE
TIAL1	0	FALSE
CD2BP2	0	TRUE
PSMF1	0	FALSE
CCNYL1	0	FALSE
PDLIM3	0	FALSE
SYF2	0	FALSE
KLHL12	0	FALSE
DPCD	0	FALSE
LENG8	0	FALSE
NSA2	0	FALSE
RBM10	0	FALSE
KRR1	0	TRUE
TOM1	0	FALSE
PRPSAP2	0	FALSE
EXOSC6	0	TRUE
LAMTOR1	0	FALSE
MAP2K2	0	FALSE
CHD4	0	FALSE
MORC3	0	FALSE
EXOSC5	0	TRUE
SETD2	0	FALSE
MRPL57	0	FALSE
CCDC59	0	FALSE
DCD	0	FALSE
CUX1	0	FALSE
MCRIP1	0	FALSE
CCDC9	0	FALSE
PQBP1	0	FALSE
ZNF768	0	FALSE
IMP4	0	FALSE
WDR92	0	FALSE
YWHAQ	0	FALSE
CALM1	0	TRUE
GNAS	0	FALSE
PSMD2	0	FALSE
DNAJC13	0	FALSE
VCP	0	FALSE
MID1IP1	0	TRUE
PIK3C2A	0	FALSE
SGTA	0	FALSE
RBM28	0	TRUE
SIPA1	0	FALSE
SRP72	0	FALSE
RBM42	0	TRUE
POLR2G	0	FALSE
RRS1	0	FALSE
GPATCH11	0	FALSE
CEP170B	0	FALSE
TIMM29	0	FALSE
WDHD1	0	FALSE
CCT5	0	FALSE
UBE2I	0	TRUE
USP39	0	FALSE
MRPL17	0	FALSE
POLR2C	0	FALSE
H1F0	0	FALSE
HNRNPA0	0	FALSE
H2AFZ	0	TRUE
DCXR	0	FALSE
hCG_1984214	0	FALSE
MAP7	0	FALSE
KIAA1429	0	FALSE
HP1BP3	0	TRUE
LMNB2	0	FALSE
C12orf43	0	FALSE
NUP133	0	FALSE
MCM6	0	FALSE
HNRNPK	0	TRUE
NUMB	0	FALSE
ZNF207	0	FALSE
NME1-NME2	0	FALSE
PRPF38B	0	FALSE
SCYL1	0	FALSE
NOL10	0	FALSE
FAM98A	0	FALSE
ANAPC16	0	FALSE
PPARD	0	FALSE
OGFR	0	FALSE
NKRF	0	FALSE
RPS27L	0	TRUE
SGO2	0	FALSE
RBM14	0	FALSE
SUPT6H	0	FALSE
MRPS25	0	FALSE
RIF1	0	FALSE
MRPL45	0	FALSE
NOP53	0	FALSE
TRIM28	0	FALSE
TMOD3	0	FALSE
MRPS18A	0	FALSE
HNRNPU	0	FALSE
PAWR	0	FALSE
MRPS10	0	FALSE
GPN1	0	FALSE
DROSHA	0	FALSE
PAIP2	0	FALSE
ADD1	0	FALSE
EML4	0	FALSE
IRF2BP1	0	FALSE
UBA5	0	FALSE
LARP4	0	FALSE
PSMC3	0	FALSE
RBBP4	0	FALSE
LSR	0	FALSE
SMARCC2	0	FALSE
HIST1H2BK	0	TRUE
MRPL28	0	FALSE
TAF6L	0	FALSE
MRPS9	0	FALSE
SS18	0	FALSE
NAP1L1	0	TRUE
RAD51	0	TRUE
DDX27	0	TRUE
POLR1D	0	FALSE
YME1L1	0	FALSE
AFG3L2	0	TRUE
UBL5	0	FALSE
PARD3	0	FALSE
SEC23IP	0	FALSE
NMNAT1	0	FALSE
PCCB	0	FALSE
TMEM192	0	FALSE
CBX3	0	FALSE
ATP6V1C1	0	FALSE
ANAPC1	0	FALSE
NGDN	0	FALSE
MRPL49	0	TRUE
ATP6V0A1	0	FALSE
RNF220	0	FALSE
H1FX	0	TRUE
EIF3E	0	FALSE
NEURL4	0	FALSE
KIF23	0	FALSE
EXOSC7	0	TRUE
SLC4A1AP	0	FALSE
XRCC5	0	FALSE
UPRT	0	FALSE
SARM1	0	FALSE
CARNMT1	0	FALSE
RNPC3	0	FALSE
HNRNPA3	0	TRUE
IMMT	0	FALSE
GPC4	0	FALSE
BUB3	0	FALSE
KIF21A	0	FALSE
ZKSCAN1	0	FALSE
CTSA	0	FALSE
KHSRP	0	TRUE
LMNB1	0	FALSE
GTF2I	0	TRUE
HIST1H1C	0	FALSE
PRPS1	0	FALSE
PDK3	0	FALSE
ANAPC13	0	FALSE
ANAPC7	0	FALSE
EIF6	0	FALSE
MAP1B	0	TRUE
AIMP1	0	TRUE
SPOUT1	0	FALSE
EEF1A1	0	FALSE
NUP50	0	FALSE
WDCP	0	FALSE
PHB2	0	TRUE
SLTM	0	FALSE
CDC16	0	FALSE
LMO4	0	FALSE
SUPT16H	0	FALSE
CNOT9	0	FALSE
SART3	0	FALSE
DSP	0	TRUE
AIMP2	0	TRUE
BYSL	0	TRUE
ZNF771	0	FALSE
MAD2L1	0	FALSE
KRT18	0	FALSE
ATP6V1A	0	FALSE
ATP6V1E1	0	FALSE
CDKAL1	0	FALSE
KPNA3	0	FALSE
TSR1	0	FALSE
SRSF8	0	FALSE
NDUFS5	0	FALSE
TSPO	0	FALSE
BABAM1	0	FALSE
POLR2H	0	FALSE
ATP6V0D1	0	FALSE
CCDC47	0	FALSE
DDX10	0	FALSE
ARHGAP19	0	FALSE
CLTB	0	TRUE
P3H1	0	FALSE
PAK2	0	FALSE
RACGAP1	0	FALSE
GAPVD1	0	FALSE
RRP9	0	FALSE
EXOSC1	0	FALSE
CSTF3	0	TRUE
POLR2I	0	FALSE
RALA	0	FALSE
UPF1	0	FALSE
CTR9	0	FALSE
DDX20	0	FALSE
MRPL44	0	FALSE
RBBP6	0	FALSE
TMEM109	0	FALSE
PNMA2	0	FALSE
SFSWAP	0	FALSE
POLR3F	0	FALSE
RBBP7	0	FALSE
NCBP3	0	FALSE
PDCD11	0	FALSE
NSUN2	0	FALSE
IMP3	0	TRUE
USP5	0	FALSE
POLR2J	0	FALSE
SRSF2	0	FALSE
ZBTB21	0	FALSE
TRIM27	0	FALSE
LARP4B	0	FALSE
CDC23	0	FALSE
KNSTRN	0	TRUE
ZMAT5	0	FALSE
EIF3M	0	FALSE
PRC1	0	FALSE
SCAF8	0	FALSE
PSME3	0	FALSE
CDK11B;CDK11B;CDK11B;CDC2L1;CDK11B;CDK11B	0	FALSE
AAR2	0	FALSE
DCAF7	0	FALSE
XPO5	0	TRUE
HNRNPAB	0	FALSE
EIF3D	0	FALSE
RPAP3	0	FALSE
RNF219	0	TRUE
LSM6	0	FALSE
EIF3S3;EIF3H	0	FALSE
LEO1	0	FALSE
THOC3	0	FALSE
MYH9	0	FALSE
SMN2;SMN1;SMN1	0	FALSE
NUBPL	0	FALSE
POLR3C	0	FALSE
HACL1	0	FALSE
GZF1	0	FALSE
RPS21	0	TRUE
DPYSL2	0	FALSE
SERBP1	0	FALSE
NOL6	0	TRUE
SRP68	0	FALSE
LOC102724159;PWP2	0	FALSE
ATP6V1D	0	FALSE
TXNL4A	0	FALSE
ABRAXAS2	0	FALSE
WDR59	0	FALSE
UTP3	0	FALSE
PPIL1	0	FALSE
INTS13	0	FALSE
MTA2	0	FALSE
PRPF4	0	FALSE
MCCC1	0	FALSE
POP1	0	TRUE
HIST1H2BJ	0	TRUE
PRPF6	0	TRUE
NOP16	0	FALSE
FARSA	0	FALSE
TOM1L2	0	FALSE
BLM	0	FALSE
ARID3A	0	FALSE
TIMM8B	0	FALSE
KIF2C	0	TRUE
EIF3F	0	FALSE
ACOT9	0	FALSE
CCDC137	0	TRUE
WRN	0	FALSE
CEP44	0	TRUE
SSBP1	0	FALSE
EIF4A1	0	FALSE
OAT	0	FALSE
CDC42BPA	0	FALSE
MRPL12	0	FALSE
CDC26	0	FALSE
CYFIP1	0	FALSE
BRD4	0	TRUE
MRPS15	0	FALSE
UTP4	0	FALSE
TLE1	0	FALSE
RPAP2	0	FALSE
YTHDF1	0	FALSE
NUP98	0	FALSE
STAU2	0	FALSE
GORAB	0	FALSE
PRDM15;PRDM15;ZNF298	0	FALSE
NUP107	0	FALSE
DR1	0	FALSE
KRT13	0	FALSE
SMARCA4	0	FALSE
LSM2	0	FALSE
SSBP3	0	FALSE
C8orf33	0	TRUE
KDM1A	0	FALSE
TERF2	0	FALSE
MCM4	0	FALSE
PRSS3P2	0	FALSE
DDX28	0	TRUE
GEMIN4	0	TRUE
DDX31	0	FALSE
QARS	0	TRUE
HNRNPH1	0	FALSE
DDX56	0	TRUE
P4HA1	0	FALSE
ABI2	0	FALSE
GEMIN5	0	FALSE
ZFR	0	FALSE
PPIE	0	FALSE
SUB1	0	FALSE
LDHA	0	TRUE
STK4	0	FALSE
RIOX2	0	FALSE
DNAJB1	0	FALSE
MYCBP2	0	TRUE
GNL3	0	TRUE
POLR2L	0	FALSE
THOC1	0	TRUE
GNAI3	0	FALSE
LRCH3	0	FALSE
ELAVL1	0	FALSE
PES1	0	FALSE
TCEA1	0	FALSE
;SARNP	0	FALSE
RIOK2	0	FALSE
WDR55	0	FALSE
DNAJC9	0	FALSE
EEF1A2	0	FALSE
ENO1	0	FALSE
TJAP1	0	FALSE
SRPK2	0	FALSE
AFDN	0	FALSE
CGN	0	FALSE
CEBPZ	0	FALSE
CARS2	0	FALSE
ZNF574	0	FALSE
MRPL35	0	FALSE
PAF1	0	FALSE
LSM1	0	FALSE
MRPL24	0	TRUE
NT5DC1	0	FALSE
ZNF24	0	FALSE
MYO6	0	FALSE
ZC3H13	0	FALSE
PPAT	0	FALSE
CDC27	0	FALSE
RRP7A	0	FALSE
ZNHIT2	0	FALSE
FAM168A	0	FALSE
ADAR	0	FALSE
EEF1E1	0	TRUE
RANBP2	0	FALSE
CSTF1	0	TRUE
REXO4	0	FALSE
GPHN	0	FALSE
BCKDK	0	FALSE
MOV10	0	TRUE
NACC1	0	FALSE
IVNS1ABP	0	FALSE
NCKAP1	0	FALSE
EIF3J	0	FALSE
POLR1C	0	TRUE
WASF2	0	FALSE
MARCKSL1	0	FALSE
THOC2	0	FALSE
GNL2	0	TRUE
SRSF12	0	FALSE
USO1	0	FALSE
ENY2	0	TRUE
PPP1CB	0	FALSE
DDX3X	0	TRUE
NDUFB10	0	FALSE
WDR77	0	FALSE
SNRPB2	0	FALSE
KCTD10	0	FALSE
MRPS14	0	FALSE
UTP18	0	FALSE
YWHAE	0	FALSE
STOML2	0	TRUE
DDX23	0	FALSE
PUM1	0	FALSE
MCCC2	0	TRUE
MPHOSPH10	0	TRUE
MGEA5	0	FALSE
ACTL6A	0	FALSE
RPL7L1	0	FALSE
ATP6V1F	0	FALSE
SPECC1L	0	FALSE
MRPL19	0	FALSE
MEPCE	0	FALSE
AASS	0	FALSE
NCBP1	0	TRUE
DHX16	0	TRUE
FBXO45	0	FALSE
PPIH	0	FALSE
RANGAP1	0	FALSE
MRPL47	0	TRUE
RSRC1	0	FALSE
HSP90AB1	0	TRUE
NOM1	0	TRUE
PWP1	0	TRUE
CLP1	0	FALSE
SRP19	0	FALSE
SHMT1	0	FALSE
ISYNA1	0	FALSE
LRCH2	0	FALSE
SPTBN1	0	FALSE
THOC7	0	FALSE
CWC27	0	FALSE
HECTD4	0	FALSE
PFDN6	0	FALSE
EXOC4	0	TRUE
KHDRBS1	0	FALSE
IARS	0	TRUE
CAP1	0	FALSE
MRPL2	0	FALSE
TRIM65	0	FALSE
TIMM13	0	FALSE
CORO1C	0	FALSE
PRKACA	0	FALSE
SF3B5	0	FALSE
LLPH	0	TRUE
RECQL	0	FALSE
LZTS2	0	FALSE
PRPF31	0	FALSE
ZMYM3	0	FALSE
HPRT1	0	FALSE
ADD2	0	FALSE
RRBP1	0	FALSE
HNRNPA2B1	0	TRUE
DYNLL2	0	TRUE
THOC6	0	FALSE
TIMM10B	0	FALSE
PRMT1	0	FALSE
BRK1	0	FALSE
UBA52	0	FALSE
NOL12;	0	FALSE
YTHDF3	0	FALSE
GPN3	0	FALSE
PRPF38A	0	FALSE
FDPS	0	FALSE
ZMYND8	0	FALSE
CHMP5	0	FALSE
EDC3	0	FALSE
PPM1G	0	FALSE
MMP16	0	FALSE
ZBED3	0	FALSE
ESF1	0	FALSE
ZFC3H1	0	FALSE
QKI	0	FALSE
WDR43	0	FALSE
ZC3HAV1L	0	FALSE
EIF2S2	0	TRUE
MRPL3	0	FALSE
ZMAT2	0	FALSE
TDRD3	0	FALSE
CHD8	0	FALSE
SMAP2	0	FALSE
ATP6V1B2	0	FALSE
ANAPC5	0	FALSE
GEMIN8	0	TRUE
VPS28	0	FALSE
POLR2B	0	FALSE
MAD1L1	0	FALSE
MICU1	0	FALSE
FUNDC2	0	FALSE
VTA1	0	FALSE
PYCR2	0	FALSE
PCCA	0	FALSE
LARS	0	TRUE
C3	0	FALSE
HSP90AA1	0	TRUE
MCM5	0	FALSE
CORO7-PAM16	0	FALSE
KMT2D	0	FALSE
THOC5	0	FALSE
NDUFB5	0	FALSE
UCKL1	0	FALSE
WDR12	0	FALSE
EIF2S3	0	TRUE
PCBP2	0	FALSE
LONP1	0	FALSE
ANXA6	0	FALSE
POLR3E	0	FALSE
EIF2S1	0	TRUE
SHCBP1	0	FALSE
YES1	0	FALSE
CALU	0	FALSE
MCM3	0	FALSE
CFAP20	0	FALSE
CHCHD3	0	FALSE
MRPL33	0	FALSE
G6PD	0	FALSE
ZRANB2	0	FALSE
NUPL2	0	FALSE
MCM7	0	FALSE
DPYSL4	0	FALSE
ICAM5	0	FALSE
PTMS	0	FALSE
PHF6	0	FALSE
ANAPC4	0	FALSE
BSG	0	FALSE
TLK2	0	FALSE
GLRX3	0	FALSE
MRPS27	0	FALSE
POLR3A	0	FALSE
TFAM	0	FALSE
PAK1IP1	0	FALSE
SECISBP2	0	FALSE
AMPD2	0	FALSE
WDR83	0	FALSE
NHP2	0	TRUE
